# Universal annotation of the human genome through integration of over a thousand epigenomic datasets

**DOI:** 10.1101/2020.11.17.387134

**Authors:** Ha Vu, Jason Ernst

## Abstract

**Background:** Genome-wide maps of chromatin marks such as histone modifications and open chromatin sites provide valuable information for annotating the non-coding genome, including identifying regulatory elements. Computational approaches such as ChromHMM have been applied to discover and annotate chromatin states defined by combinatorial and spatial patterns of chromatin marks within the same cell type. An alternative ‘stacked modeling’ approach was previously suggested, where chromatin states are defined jointly from datasets of multiple cell types to produce a single universal genome annotation based on all datasets. Despite its potential benefits for applications that are not specific to one cell type, such an approach was previously applied only for small-scale specialized purposes. Large-scale applications of stacked modeling have previously posed scalability challenges.

**Results:** Using a version of ChromHMM enhanced for large-scale applications, we applied the stacked modeling approach to produce a universal chromatin state annotation of the human genome using over 1000 datasets from more than 100 cell types, with the learned model denoted as the full-stack model. The full-stack model states show distinct enrichments for external genomic annotations, which we used in characterizing each state. Compared to per-cell-type annotations, the full-stack annotations directly differentiate constitutive from cell type specific activity and is more predictive of locations of external genomic annotations.

**Conclusions:** The full-stack ChromHMM model provides a universal chromatin state annotation of the genome and a unified global view of over 1000 datasets. We expect this to be a useful resource that complements existing per-cell-type annotations for studying the non-coding human genome.
