## Supplementary material for "Universal annotation of the human genome through integration of over a thousand epigenomic datasets": All supplementary table SD1-6: SD4_summary_auc_compare_models_code_generated.xlsx

### Sheet: genome_context_fig3A
	full	context	max_18state	min_18state	median_18state	ct_18_better_than_full	max_100state	min_100state	median_100state	ct_100_better_than_full
0	0.965279	CpGIsland	0.958978	0.781938	0.914646		0.9648	0.826223	0.92044
1	0.864489	CDS_hg19_no_overlap	0.802493	0.611479	0.759322		0.809925	0.661952	0.77354
2	0.834572	RefSeqExon	0.786754	0.614441	0.747325		0.793594	0.642732	0.765732
3	0.776709	RefSeqGene	0.72451	0.586347	0.674902		0.762947	0.627585	0.706623
4	0.749443	RefSeqTES	0.728678	0.578738	0.692707		0.738458	0.596846	0.714667
5	0.89903	RefSeqTSS	0.860673	0.761927	0.82981		0.865472	0.795615	0.843182
6	0.831708	RefSeqTSS2kb	0.788819	0.702275	0.756111		0.812441	0.714364	0.780403
7	0.686325	rmsk	0.595146	0.524848	0.553422		0.636833	0.537103	0.583808
8	0.976778	clean_assembly_gap_hg19	0.82208	0.607999	0.686872		0.989825	0.651673	0.805469	E003,E005,E006,E007,E008
9	0.756142	laminB1lads	0.730864	0.547739	0.620025		0.779308	0.589004	0.646564	E006,E017,E049,E055,E056,E129
10	0.692526	phastConsElements100way	0.613934	0.558271	0.58555		0.632989	0.565403	0.600118
11	0.63835	pseudogene_v30lift37	0.580389	0.522814	0.546493		0.62491	0.528429	0.564307
12	0.780226	znf_genes_no_overlap	0.77223	0.634083	0.732253		0.789858	0.654789	0.747463	E006,E009,E010,E035,E036,E051

### Sheet: structural_variants
	full	context	max_18state	min_18state	median_18state	ct_18_better_than_full	max_100state	min_100state	median_100state	ct_100_better_than_full
0	0.626706	del_pass	0.563151	0.510917	0.531249		0.599738	0.521228	0.540066
1	0.560743	dup_pass	0.545648	0.50402	0.514416		0.56556	0.504171	0.519868	E006,E049

### Sheet: repeat_classes
	full	context	max_18state	min_18state	median_18state	ct_18_better_than_full	max_100state	min_100state	median_100state	ct_100_better_than_full
0	0.611756	DNA_class	0.551603	0.515284	0.527173		0.585102	0.520197	0.542743
1	0.699754	DNA?_class	0.596772	0.531016	0.55759		0.638814	0.538367	0.574753
2	0.677224	LINE_class	0.616899	0.536491	0.568703		0.663982	0.543703	0.590959
3	0.775006	LINE?_class	0.678539	0.485678	0.58881		0.73555	0.422475	0.602917
4	0.678286	Low_complexity_class	0.558552	0.528498	0.541888		0.611378	0.529152	0.554399
5	0.71588	LTR_class	0.626815	0.547428	0.575434		0.642148	0.544967	0.592634
6	0.698648	LTR?_class	0.600244	0.469812	0.533483		0.655629	0.477119	0.556886
7	0.844924	Other_class	0.837361	0.562597	0.619945		0.865866	0.587122	0.661112	E084
8	0.645314	RC_class	0.587199	0.503816	0.531767		0.604264	0.515902	0.551929
9	0.686325	repeats	0.595146	0.524848	0.553422		0.636833	0.537103	0.583181
10	0.731736	RNA_class	0.563216	0.479117	0.51665		0.66339	0.502996	0.539789
11	0.689835	rRNA_class	0.643495	0.563025	0.605217		0.661828	0.564987	0.62034
12	0.925724	Satellite_class	0.8882	0.6397	0.811352		0.923686	0.657385	0.830515
13	0.669785	scRNA_class	0.653701	0.563974	0.605553		0.686632	0.575033	0.639611	E037,E062,E123
14	0.64048	Simple_repeat_class	0.564631	0.520852	0.536508		0.620002	0.519478	0.5523
15	0.69607	SINE_class	0.619677	0.547257	0.585179		0.654003	0.572358	0.615265
16	0.69655	SINE?_class	0.609397	0.467867	0.539203		0.632873	0.498463	0.554419
17	0.633413	snRNA_class	0.598883	0.524016	0.563546		0.618861	0.534862	0.583996
18	0.743549	srpRNA_class	0.641395	0.542506	0.585637		0.708234	0.564807	0.620526
19	0.696105	tRNA_class	0.684191	0.558994	0.643568		0.68703	0.582174	0.65648
20	0.665933	Unknown_class	0.568417	0.523108	0.539451		0.604573	0.526833	0.552713
21	0.719958	Unknown?_class	0.727515	0.466897	0.570925	E090	0.900803	0.465398	0.597315	E081,E082,E089,E100

### Sheet: causaldb
	full	context	max_18state	min_18state	median_18state	ct_18_better_than_full	max_100state	min_100state	median_100state	ct_100_better_than_full
0	0.818377	caviar_lead_snps	0.734499	0.574047	0.695371		0.75818	0.622523	0.712128
1	0.818353	finemap_lead_snps	0.734502	0.574031	0.695301		0.758319	0.622488	0.71203

### Sheet: prioritized_variants
	full	context	max_18state	min_18state	median_18state	ct_18_better_than_full	max_100state	min_100state	median_100state	ct_100_better_than_full
0	0.762691	CADD_non_coding_top_0	0.659477	0.562178	0.602988		0.69292	0.567652	0.619906
1	0.887511	CDTS_non_coding_top_0	0.867257	0.700268	0.803273		0.869135	0.727964	0.821219
2	0.708299	DANN_non_coding_top_0	0.623266	0.545341	0.578551		0.641049	0.552326	0.593347
3	0.976848	Eigen_PC_non_coding_top_0	0.958253	0.81528	0.909517		0.967436	0.850736	0.929597
4	0.818942	Eigen_non_coding_top_0	0.728559	0.627218	0.676032		0.752353	0.63292	0.692478
5	0.717777	FATHMM_non_coding_top_0	0.623949	0.541142	0.569611		0.655598	0.552947	0.594618
6	0.87968	FIRE_non_coding_top_0	0.873973	0.656627	0.840032		0.897991	0.729291	0.863599	E056,E062,E077,E085,E092,E101,E111,E112,E123
7	0.728829	GERP_non_coding_top_0	0.632923	0.524204	0.571727		0.657755	0.543898	0.587517
8	0.729852	LINSIGHT_non_coding_top_0	0.637997	0.545335	0.586183		0.66001	0.54999	0.602837
9	0.691932	PhastCons_non_coding_top_0	0.61034	0.531751	0.561908		0.63344	0.534926	0.577003
10	0.809535	REMM_non_coding_top_0	0.709081	0.603449	0.657372		0.736768	0.608601	0.674898
11	0.87659	fitCons_non_coding_top_0	0.808395	0.620441	0.777289		0.823453	0.68244	0.798325
12	0.934586	funSeq2_non_coding_top_0	0.86221	0.745894	0.811604		0.880316	0.787444	0.838447
13	0.67985	phyloP_non_coding_top_0	0.611506	0.533805	0.563951		0.627962	0.538647	0.577997
