## Supplementary material for "Universal annotation of the human genome through integration of over a thousand epigenomic datasets": All supplementary table SD1-6: SD5_annotation_data_sources.xlsx

### Sheet: Sheet1
Annotations	Assembly	Raw data download links	Sources	Date downloaded	Processing notes	Citation
CpG islands	hg19		ChromHMM v. 1.18 package (originally from UCSC 07/26/2015)
	hg38		ChromHMM v. 1.18 package (originally from UCSC 07/26/2015)
Exons	hg19		ChromHMM v. 1.18 package (originally from UCSC 07/26/2015)
	hg38		ChromHMM v. 1.18 package (originally from UCSC 07/26/2015)
Gene body	hg19		ChromHMM v. 1.18 package (originally from UCSC 07/26/2015)
	hg38		ChromHMM v. 1.18 package (originally from UCSC 07/26/2015)
transcription start sites	hg19		ChromHMM v. 1.18 package (originally from UCSC 07/26/2015)
	hg38		ChromHMM v. 1.18 package (originally from UCSC 07/26/2015)
Transcription end sites	hg19		ChromHMM v. 1.18 package (originally from UCSC 07/26/2015)
	hg38		ChromHMM v. 1.18 package (originally from UCSC 07/26/2015)
2kb surrounding TSSs (TSS2kb)	hg19		ChromHMM v. 1.18 package (originally from UCSC 07/26/2015)
	hg38		ChromHMM v. 1.18 package (originally from UCSC 07/26/2015)
Lamina associated domains for human embryonic lung fibroblasts	hg19		ChromHMM v. 1.18 package (originally from UCSC 07/26/2015)
Assembly gaps	hg19	http://hgdownload.soe.ucsc.edu/goldenPath/hg19/database/gap.txt.gz	UCSC genome browser	2019-07-02
	hg38	http://hgdownload.soe.ucsc.edu/goldenPath/hg38/database/gap.txt.gz	UCSC genome browser	2021-03-11
ZNF genes	hg19	ftp://ftp.ebi.ac.uk/pub/databases/gencode/Gencode_human/release_30/GRCh37_mapping/gencode.v30lift37.annotation.gtf.gz	GENCODE v.30	2019-04-16	Extracted non-overlapping coordinates of gens whose names contained 'ZNF'
	hg38	ftp://ftp.ebi.ac.uk/pub/databases/gencode/Gencode_human/release_30/gencode.v30.annotation.gtf.gz	GeNCODE v.30	2019-04-16	Extracted non-overlapping coordinates of gens whose names contained 'ZNF'
Coding sequences (CDS)	hg19	ftp://ftp.ebi.ac.uk/pub/databases/gencode/Gencode_human/release_30/GRCh37_mapping/gencode.v30lift37.annotation.gtf.gz	GENCODE v.30	2019-04-16	Extracted coordinates of genes whose feature type is 'CDS'
	hg38	ftp://ftp.ebi.ac.uk/pub/databases/gencode/Gencode_human/release_30/gencode.v30.annotation.gtf.gz	GeNCODE v.30	2019-04-16	Extracted coordinates of genes whose feature type is 'CDS'
Pseudo genes	hg19	ftp://ftp.ebi.ac.uk/pub/databases/gencode/Gencode_human/release_30/GRCh37_mapping/gencode.v30lift37.annotation.gtf.gz	GENCODE v.30	2019-04-16	Extracted coordinates of genes whose gene type or transcript type contained 'pseudogene'
	hg38	ftp://ftp.ebi.ac.uk/pub/databases/gencode/Gencode_human/release_30/gencode.v30.annotation.gtf.gz	GeNCODE v.30	2019-04-16	Extracted coordinates of genes whose gene type or transcript type contained 'pseudogene'
Repeat elements	hg19	https://hgdownload.soe.ucsc.edu/goldenPath/hg19/database/rmsk.txt.gz	UCSC Genome Browser, RepeatMasker hg19 track	2020-03-22
	hg38	http://hgdownload.soe.ucsc.edu/goldenPath/hg38/database/rmsk.txt.gz	UCSC Genome Browser, RepeatMasker hg38 track	2019-04-22
Repeat classes	hg19		Requested from Adriana & Ernst, 2019. Originally from UCSC Genome Browser RepeatMasker hg19 track	2019-05-21		Arneson & Ernst, 2019
Per-cell-type concatenated chromatin state, 18-state	hg19	https://egg2.wustl.edu/roadmap/data/byFileType/chromhmmSegmentations/ChmmModels/core_K27ac/jointModel/final/	Roadmap Epigenomics Project			Roadmap Epigenomics Consortium, 2015
	hg38	https://egg2.wustl.edu/roadmap/data/byFileType/chromhmmSegmentations/ChmmModels/core_K27ac/jointModel/final/	Roadmap Epigenomics Project			Roadmap Epigenomics Consortium, 2015
Per-cell-type concatenated chromatin state, 25-state	hg19	https://egg2.wustl.edu/roadmap/data/byFileType/chromhmmSegmentations/ChmmModels/imputed12marks/jointModel/final/	Roadmap Epigenomics Project			Roadmap Epigenomics Consortium, 2015, Ernst and Kellis, 2015
CTCF per-cell-type chromatin states	hg19	http://hgdownload.soe.ucsc.edu/goldenPath/hg19/encodeDCC/wgEncodeAwgSegmentation/		2020-02-20		Ernst & Kellis, 2012; Hoffman et al., 2013
Blacklisted regions	hg19	https://www.encodeproject.org/annotations/ENCSR636HFF/ENCFF001TDO.bed.gz		2021-04-09		Amemiya et al., 2019
	hg38	https://sites.google.com/site/anshulkundaje/projects/blacklists		2021-04-11		Amemiya et al., 2019
ConsHMM conservation states	hg19	https://public.hoffman2.idre.ucla.edu/ernst/Y7TZG/Segmentations/hg19_multiz100way/				Arneson & Ernst, 2019
GNOMAD human genetic variants	hg19	https://gnomad.broadinstitute.org/downloads#v2-variants		2020-03-02		Karczewski et al., 2020
GWAS catalog varaints	hg19		Requested processed data from Arneson & Ernst, 2019. Originally obtained from NHGRI-EBI Catalog	2016-12-05		Welter et al., 2014
CpG sites	hg19	https://egg2.wustl.edu/roadmap/data/byDataType/dnamethylation/WGBS/FractionalMethylation.tar.gz	Roadmap Epigenomics Project	2021-06-19	Extracted coordinates from the first column of unzipped files	Roadmap Epigenomics Consortium, 2015
GC content	hg19	https://hgdownload.soe.ucsc.edu/goldenPath/hg19/gc5Base/hg19.gc5Base.txt.gz	UCSC genome browser	2021-07-20
DNA methyaltion data	hg19	https://egg2.wustl.edu/roadmap/data/byDataType/dnamethylation/WGBS/	Roadmap Epigenomics Project
